# Transcriptomic and proteomic responses to gas vesicle collapse in native and engineered bacterial systems

**DOI:** 10.64898/2026.05.31.729101

**Authors:** Manuel Iburg, Aaron O. Bailey, Art He, William K. Russell, George J. Lu

## Abstract

Gas vesicles (GVs) are air-filled protein nanostructures produced by microbes to regulate buoyancy and have emerged as powerful tools in biomedical imaging, particularly as acoustic reporter genes. Their mechanically robust shells enclose a stable air compartment, which collapses irreversibly when subjected to sufficient hydrostatic or acoustic pressure, leaving behind large protein sheets. This collapse phenomenon underlies key applications such as differential imaging and controlled cavitation and is also believed to occur naturally during buoyancy regulation, yet its physiological consequences remain poorly understood. Here, we used transcriptomic and proteomic approaches to investigate cellular responses to GV collapse. In the native GV-producing cyanobacterium *Dolichospermum flos-aquae*, RNA sequencing revealed a distinct transcriptional response characterized by the upregulation of heat shock proteins, indicative of a stress reaction to intracellular protein aggregation. In contrast, bioluminescence reporter assays in *E. coli* heterologously expressing GVs showed no comparable activation of heat shock promoters. To test the hypothesis that collapsed GVs can be recognized by specific proteins inside cells, we conducted LC-MS/MS-based pull-down assays in both species but did not identify strong candidate binders. While no definitive recognition mechanism was uncovered, our omics-based study provides a rich dataset for cellular responses to GV collapse in both the native and heterologous systems. These findings suggest that cellular responses to collapsed GVs may be more complex than previously recognized, and that both improved assay sensitivity and additional focused experiments will be needed to elucidate how cells detect and manage large intracellular protein aggregates such as collapsed gas vesicles. Proteomics data are available via ProteomeXchange (PXD060779), and RNA sequencing data via NCBI GEO (GSE289028).
