## Supplementary Table 4 for "Transcriptomic and proteomic responses to gas vesicle collapse in native and engineered bacterial systems"

### Sheet: Sequences
Genetic element	Nucleotide sequence	Source
gvpA2	ATGTCTATTCAAAAAAGTACTAATAGTTCAAGTTTAGCAGAAGTCATTGACCGTATTTTAGATAAAGGAATTGTTATTGATGCTTTTGCAAGAGTTTCTGTTGTAGGAATTGAAATTTTAACGATTGAAGCGCGAGTGGTTATTGCCAGTGTTGATACATGGTTACGCTATGCAGAAGCAGTAGGGCTTCTTCGTGACGACGTAGAAGAAAACGGTCTTCCTGAACGTTCAAATTCAAGTGAAGGGCAGCCGCGTTTTAGTATTTAA	pST39-pNL29 plasmid (Addgene ID 91696)
gvpR	ATGGAAATTAAAAAAATTATGCAAGCCGTGAACGACTTTTTCGGTGAACACGTAGCTCCTCCTCATAAAATTACCTCGGTGGAAGCTACTGAAGATGAAGGTTGGAGAGTTATTGTTGAAGTCATTGAAGAACGAGAATATATGAAAAAATACGCCAAAGATGAAATGCTCGGAACGTACGAGTGCTTTGTAAATAAAGAAAAAGAAGTCATTTCATTCAAACGACTCGACGTCAGATATAGAAGCGCCATTGGCATTGAAGCATAA	pST39-pNL29 plasmid (Addgene ID 91696)
gvpN	ATGACCGTCTTAACAGACAAAAGGAAAAAAGGCAGTGGAGCTTTTATACAAGATGACGAGACAAAAGAGGTTCTTTCAAGAGCGCTGAGCTATTTAAAATCCGGCTATTCCATTCATTTTACAGGTCCTGCCGGCGGAGGCAAAACCTCTTTAGCGCGAGCGCTTGCTAAAAAGAGAAAGCGTCCTGTAATGCTGATGCACGGGAATCACGAGCTCAACAACAAAGATTTAATTGGCGATTTTACGGGATACACGAGCAAAAAAGTAATCGACCAGTACGTTCGTTCTGTCTATAAAAAAGATGAACAGGTGAGTGAAAACTGGCAGGATGGCCGATTGCTTGAAGCTGTAAAAAATGGCTATACGCTGATTTACGACGAATTTACTCGTTCTAAGCCT…	pST39-pNL29 plasmid (Addgene ID 91696)
gvpF	ATGAGTGAAACAAACGAAACAGGTATTTATATTTTTAGCGCCATTCAAACGGATAAAGACGAAGAATTTGGCGCCGTGGAAGTAGAAGGAACAAAAGCTGAAACATTTTTGATTCGCTACAAAGACGCGGCTATGGTAGCAGCTGAAGTACCGATGAAAATTTATCATCCTAATCGCCAAAATTTATTAATGCATCAAAACGCAGTAGCAGCGATTATGGACAAGAACGATACGGTTATTCCAATCAGCTTTGGGAATGTATTCAAATCAAAAGAAGACGTAAAAGTTCTTTTGGAAAACCTTTATCCGCAGTTTGAAAAGCTGTTTCCAGCGATCAAAGGAAAAATTGAAGTCGGTTTAAAAGTAATTGGGAAAAAAGAATGGCTTGAGAAAAAAGTA…	pST39-pNL29 plasmid (Addgene ID 91696)
gvpG	GTGCTTCACAAATTAGTAACCGCACCCATTAACCTTGTAGTGAAAATCGGCGAAAAAGTACAGGAAGAAGCTGATAAACAGCTATATGACCTTCCGACGATTCAGCAAAAGCTCATTCAGCTTCAAATGATGTTTGAGCTTGGTGAAATTCCAGAAGAAGCGTTTCAAGAAAAAGAAGATGAATTGTTAATGAGGTACGAAATTGCGAAACGCAGAGAAATTGAACAATGGGAAGAGCTAACACAAAAAAGAAATGAGGAATCCTAG	pST39-pNL29 plasmid (Addgene ID 91696)
gvpL	ATGGGAGAATTACTGTATTTATACGGTTTAATTCCAACAAAAGAAGCAGCAGCCATAGAGCCGTTTCCATCTTATAAGGGGTTTGACGGAGAACATTCACTGTACCCAATTGCGTTTGATCAGGTGACGGCTGTAGTTTCTAAGCTGGATGCTGACACCTATTCAGAAAAAGTGATTCAAGAAAAAATGGAGCAGGATATGAGCTGGCTGCAGGAAAAAGCATTTCATCATCACGAAACGGTAGCCGCTTTGTACGAAGAATTTACGATCATTCCATTAAAATTTTGCACCATTTATAAAGGTGAAGAAAGTCTGCAGGCAGCTATTGAGATTAACAAAGAAAAGATAGAGAATTCACTGACGCTGCTTCAAGGAAATGAAGAGTGGAATGTGAAAATT…	pST39-pNL29 plasmid (Addgene ID 91696)
gvpS	ATGTCTCTTAAACAATCCATGGAGAATAAAGATATTGCTCTTATTGATATTTTAGATGTCATTTTAGATAAAGGAGTCGCCATTAAAGGAGACTTAATCATTTCCATAGCTGGCGTCGATTTAGTGTATTTGGATTTGCGGGTGCTTATTTCTTCGGTTGAAACGCTTGTGCAAGCAAAAGAAGGAAATCACAAACCAATCACTTCTGAACAATTTGATAAACAAAAGGAAGAGTTAATGGACGCGACCGGCCAGCCGAGCAAATGGACCAATCCGCTTGGCTCCTGA	pST39-pNL29 plasmid (Addgene ID 91696)
gvpK	ATGCAACCGGTCAGCCAAGCAAATGGACGAATCCACTTGGATCCTGATCAAGCTGAACAAGGCTTAGCGCAGCTTGTGATGACAGTTATTGAGCTATTGAGGCAAATCGTTGAACGTCATGCCATGAGGCGGGTGGAGGGTGGAACGTTGACGGACGAACAAATTGAAAACTTAGGAATTGCACTAATGAACTTAGAAGAAAAaatggacgagTTGAAAGAGGTGTTCGGTCTGGATGCAGAAGATTTAAATATTGATCTTGGACCGCTAGGCAGCCTGCTTTAA	pST39-pNL29 plasmid (Addgene ID 91696)
gvpJ	ATGGCAGTCGAACATAATATGCAGTCAAGTACGATTGTAGATGTGCTCGAAAAGATTTTGGATAAAGGAGTCGTTATAGCGGGGGACATCACCGTAGGAATTGCAGATGTCGAGCTATTAACGATAAAGATCCGCTTGATTGTGGCTTCGGTTGATAAGGCAAAAGAAATCGGCATGGACTGGTGGGAAAATGATCCGTATCTCAGTTCAAAAGGAGCCAATAACAAAGCGCTCGAAGAAGAAAATAAAATGCTGCATGAGCGGTTAAAAACGCTTGAAGAAAAAATAGAAACGAAACGTTAA	pST39-pNL29 plasmid (Addgene ID 91696)
gvpT	ATGGCAACTGAAACAAAATTAGATAACACACAGGCAGAAAACAAGGAAAATAAAAATGCGGAAAACGGTTCAAAAGAAAAGAACGGTTCAAAAGCAAGCAAAACAACAAGCAGCGGGCCAATCAAACGAGCGGTAGCAGGAGGCATCATCGGTGCAACGATTGGATATGTATCGACTCCTGAAAATCGAAAAAGTCTCCTTGACCGCATTGATACAGACGAATTAAAAAGCAAAGCATCTGATTTAGGAACAAAGGTAAAAGAAAAATCAAAAAGCAGCGTGGCCAGCCTGAAAACATCTGCGGGAAGCTTGTTTAAAAAAGATAAAGATAAATCAAAAGATGATGAAGAAAACGTAAATTCTTCTAGTAGCGAAACAGAAGACGATAACGTTCAAGAG…	pST39-pNL29 plasmid (Addgene ID 91696)
gvpU	ATGAGTACAGGCCCTTCTTTTTCAACTAAAGACAATACGCTTGAATACTTTGTGAAAGCTTCTAATAAACACGGCTTTTCACTTGATATTTCATTAAATGTAAACGGCGCTGTGATTTCCGGTACCATGATTTCAGCAAAAGAATACTTTGATTACTTAAGCGAAACGTTTGAAGAAGGCAGTGAAGTGGCTCAGGCGCTAAGCGAACAATTCTCTTTAGCAAGCGAAGCGAGCGAATCAAACGGAGAAGCAGAAGCCCATTTTATTCATTTGAAAAATACAAAGATTTACTGTGGAGACAGTAAATCTACTCCTTCTAAAGGCAAAATCTTTTGGAGAGGGAAAATAGCAGAAGTAGACGGGTTTTTCTTAGGAAAGATTTCTGATGCAAAATCAACG…	pST39-pNL29 plasmid (Addgene ID 91696)
pdnak	AAAAGCACAAAAAATTTTTGCATCTCCCCCTTGATGACGTGGTTTACGACCCCATTTAGTAGTCAACCGCAGT GAGTGAGTCTGCAAAAAAATGAAATTGGGCAGTTGAAACCAGACGTTTCGCCCCTATTACAGACTCACAACCA CATGATGACCGAATATATAGTGGAGACGTTTAG	Gift from Shapiro Lab
pclpxp	TTTACGTAGCATAACGCGCTAAATTCGCACAAAGGCCCGTCACCGCCAGGTGGTGGGCTTTTTTTTGTCATGAATTTTGCATGGAACCGTGCGAAAAGCCTCTTTCGGTGTTAGCGTAACAACAAAAGATTGTTATGCTTGAAATATGGTGATGCCGTACCCATAACACAGGGACTAGCTGATAATCCGTCCATAAGGTTACAATCGGTACAGCAGGTTTTTTCAATTTTATCCAGGAGACGGAA	Gift from Shapiro Lab
pibpA	GAGCTCAAAATAACATCATCATTACGTCGCACTGTGGCGGCTATCGCACTTTAACGTTTCGTGCTGCCCCCTCAGTCTATGCAATAGACCATAAACTGCAAAAAAAAGTCCGCTGATAAGGCTTGAAAAGTTCATTTCCAGACCCATTTTTACATCG	Rodrigues et al., 2018, Synthetic gene
pclpB	CCGGCAATTGGTCCACGCGCGTTCGAAGTGGGGGGGGAGGTTCGCGAGGCGTTTATGGCAGTAGACGCTAAAGCAAGTGCA GCTTTCATTCAGCATGGTGATAAGTATCTGGCGGATATTTATCAGCTTGCCCGGCAGCGTCTGGCGAACGTGGGTGTTGAGCA AATTTTCGGCGGCGACCGTTGTACATATACGGAAAATGAGACTTTCTTCTCTTATCGTCGCGACAAGACCACCGGTCGTATG GCAAGTTTCATTTGGCTGATATAACCTAAAGAATCAAGACGATCCGGTACGCGTGATTTTCTTTTCACATTAATCTGGTCAATA ACCTTGAATAATTGAGGGATGACCTCATTTAATCTCC	Synthetic gene
pmoa	CATGACGCTATATACATGATTACATAGCGAAAGTGTGGATGGTAAAAATCTCATTTACACGCTAGTATCGGCATAACCACTAA ACACTCTAGCCTCTGCACCTGGGTCAACTGATACGGTGCTTTGGCCGTGACAATGCTCGTAAAGATTGCCACCAGGGCGAA GGAAGAAATGACTTCGCCTCCCGTATCTGGAAAGGTGTAC	Rivers et al., 1993
ppspA	CTTTGTATTCTGCCATGATGAAATTCGCCACTTGTTAGTGTAATTCGCTAACTCATCCTGGCATGTT GCTGTTGATTCTTCAATCAGATCTTTATAAATCAAAAAGATAAAAAATTGGCACGCAAATTGTATTAAC AGTTCAGCAGGACAATCCTGAACGCAGAAATCAAGAGGACAACATT	Brissette et al., 1991; Flores-Kim & Darwin, 2016 Synthetic Gene
ppspG	CTTTTCACCAAAAAGTAGTCAAATTCACCACGCCCTGCGCACCGTCGCGGGGCGTTTTGCTGTTAA ATCAATAGATTATTTTTGGCATGATTCTTGTAATGCCAGCAAGAGATTTCATATTTGGGAGAGCATC	Flores-Kim & Darwin, 2016 Synthetic Gene
p15A origin of replication	TTGAGATCGTTTTGGTCTGCGCGTAATCTCTTGCTCTGAAAACGAAAAAACCGCCTTGCAGGGCGGTTTTTCGAAGGTTCTCTGAGCTACCAACTCTTTGAACCGAGGTAACTGGCTTGGAGGAGCGCAGTCACCAAAACTTGTCCTTTCAGTTTAGCCTTAACCGGCGCATGACTTCAAGACTAACTCCTCTAAATCAATTACCAGTGGCTGCTGCCAGTGGTGCTTTTGCATGTCTTTCCGGGTTGGACTCAAGACGATAGTTACCGGATAAGGCGCAGCGGTCGGACTGAACGGGGGGTTCGTGCATACAGTCCAGCTTGGAGCGAACTGCCTACCCGGAACTGAGTGTCAGGCGTGGAATGAGACAAACGCGGCCATAACAGCGGAATGACACCG…	Gift from Thyer lab
CloDF13 origin of replication	GATCAAAGGATCTTCTTGAGATCCTTTTTTTCTGCGCGTAATCTTTTGCCCTGTAAACGAAAAAACCACCTGGGGAGGTGGTTTGATCGAAGGTTAAGTCAGTTGGGGAACTGCTTAACCGTGGTAACTGGCTTTCGCAGAGCACAGCAACCAAATCTGTCCTTCCAGTGTAGCCGGACTTTGGCGCACACTTCAAGAGCAACCGCGTGTTTAGCTAAACAAATCCTCTGCGAACTCCCAGTTACCAATGGCTGCTGCCAGTGGCGTTTTACCGTGCTTTTCCGGGTTGGACTCAAGTGAACAGTTACCGGATAAGGCGCAGCAGTCGGGCTGAACGGGGAGTTCTTGCTTACAGCCCAGCTTGGAGCGAACGACCTACACCGAGCCGAGATACCAGTG…	Gift from Thyer lab
pUC origin of replication	TTGAGATCCTTTTTTTCTGCGCGTAATCTGCTGCTTGCAAACAAAAAAACCACCGCTACCAGCGGTGGTTTGTTTGCCGGATCAAGAGCTACCAACTCTTTTTCCGAAGGTAACTGGCTTCAGCAGAGCGCAGATACCAAATACTGTCCTTCTAGTGTAGCCGTAGTTAGGCCACCACTTCAAGAACTCTGTAGCACCGCCTACATACCTCGCTCTGCTAATCCTGTTACCAGTGGCTGCTGCCAGTGGCGATAAGTCGTGTCTTACCGGGTTGGACTCAAGACGATAGTTACCGGATAAGGCGCAGCGGTCGGGCTGAACGGGGGGTTCGTGCACACAGCCCAGCTTGGAGCGAACGACCTACACCGAACTGAGATACCTACAGCGTGAGCTATGAGA…	pST39-pNL29 plasmid (Addgene ID 91696)
rop (3’-5’)	TCAGAGGTTTTCACCGTCATCACCGAAACGCGCGAGGCAGCTGCGGTAAAGCTCATCAGCGTGGTCGTGAAGCGATTCACAGATGTCTGCCTGTTCATCCGCGTCCAGCTCGTTGAGTTTCTCCAGAAGCGTTAATGTCTGGCTTCTGATAAAGCGGGCCATGTTAAGGGCGGTTTTTTCCTGTTTGGTCAC	pST39-pNL29 plasmid (Addgene ID 91696)
HspR	ATGGCCAAAAATCCGAAAGATGGCGAAAGCCGCACCTTCCTGATTAGCGTGGCCGCCGAACTGGCCGGTATGCATGCCCAGACCCTGCGCACCTATGATCGTCTGGGTCTGGTGAGCCCGCGTCGTACCAGTGGTGGTGGTCGTCGTTATAGCCTGCATGATGTGGAGCTGCTGCGCCAGGTTCAGCATCTGAGCCAGGATGAAGGCGTGAATCTGGCCGGCATCAAACGCATCATTGAACTGACCAGCCAGGTGGAAGCACTGCAGAGCCGCCTGCAGGAAATGGCCGAAGAACTGGCCGTGCTGCGCGCCAATCAGCGTCGTGAAGTGGCCGTGGTGCCGAAGAGCACCGCCCTGGTGGTGTGGAAACCGCGTCGTTAA	Bucca et al., 2000; Saltepe et al., 2019 Synthetic gene
IR3-IR3 HspR-associated inverted repeats	GCAAGCTTGAGCGGGGTGCACTCATCAGCAAGCTTGAGCGGGGTGCACTCATCA	Bucca et al., 2000; Saltepe et al., 2019 Synthetic gene
NanoLuc	ATGGTTTTTACTCTGGAAGATTTTGTTGGCGATTGGCGTCAGACCGCGGGTTATAATTTGGATCAAGTCCTGGAACAGGGTGGCGTAAGCTCTCTGTTCCAGAACCTGGGTGTGAGCGTGACGCCGATTCAGCGCATCGTTCTGTCCGGCGAGAACGGTCTGAAAATTGATATTCATGTGATCATCCCGTACGAAGGCCTGAGCGGTGACCAAATGGGTCAAATCGAGAAAATCTTTAAAGTCGTCTACCCAGTTGACGATCACCACTTCAAGGTTATCTTGCATTACGGTACGCTGGTGATTGATGGTGTGACCCCGAATATGATTGACTATTTCGGCCGTCCGTATGAAGGCATTGCCGTTTTTGACGGTAAAAAGATCACCGTCACCGGTACCCTG…	Hall et al., 2012
TAAT-tA-RNA	TAATACCCAAATCCAGGAGGTGATTGGTAGTGGTGGTTAATGAAAATTAACTTACTACTACCATATATC	Isaacs et al., 2004; Saltepe et al., 2019 Synthetic gene
cR-RNA-loop	CTACCATTCACCTCTTGGATTTGGGT	Isaacs et al., 2004; Saltepe et al., 2019 Synthetic gene
GreA	ATGCAAGCTATTCCGATGACCTTACGCGGCGCTGAAAAATTACGCGAAGAGCTGGATTTTCTGAAATCTGTGC GCCGTCCTGAAATCATTGCTGCTATCGCGGAAGCGCGTGAGCATGGCGACCTGAAAGAAAACGCCGAATAC CACGCAGCTCGTGAACAGCAGGGTTTCTGCGAAGGCCGTATTAAAGACATCGAAGCCAAGCTGTCGAACGC GCAGGTGATTGATGTCACCAAAATGCCCAACAATGGGCGCGTTATTTTTGGTGCTACCGTAACGGTGCTGAAT CTGGATTCTGACGAAGAACAGACTTATCGCATCGTTGGCGATGACGAAGCTGACTTTAAACAAAACCTGATTT CTGTAAACTCGCCTATTGCTCGTGGCCTGATCG…
FLAG-tag	GATTATAAAGATGATGATGATAAA
rrnB T1 terminator	CAAATAAAACGAAAGGCTCAGTCGAAAGACTGGGCCTTTCGTTTTATCTGTTGTTTGTCGGTGAACGCTCTCCTG AGTAGGACAAAT

### Sheet: Primers
Primer Name	Sequence	Purpose
Vector pdnaKLuc f	ctggcataaGGCTGTTTTGGCGGATG	To create pdnaK-NanoLuc plasmid
Vector pdnaKLuc r	TGTGCTTTTATTTCGCGGGATCGAGATCT
Fragment pdnaKLuc f	CGCGAAATAAAAGCACAAAAAATTTTTGCATCtcccc
Fragment pdnaKLuc r	AAAACAGCCttatgccaggatgcgctcg
Vector pclpXPLuc f	ggagacggaaatggtttttactctggaagattttgttggcg	To create pclpXP-NanoLuc plasmid
Vector pclpXPLuc r	ctacgtaaaATTTCGCGGGATCGAGATCT
Fragment pclpXPLuc f	CCGCGAAATtttacgtagcataacgcgctaaattcg
Fragment pclpXPLuc r	taaaaaccatttccgtctcctggataaaattgaaaaaacct
Vector pdnaKLuc rrnB T1 f	gggatatattCTGAAAGGAGGAACTATATCCGGATTGG	To insert rrnB T1 terminator downstream of pdnak-NanoLuc
Vector pdnaKLuc rrnB T1 r	gcgtaagctttatgccaggatgcgct
Fragment rrnB T1 f	tggcataaagcttacgcgtggcatca
Fragment rrnB T1 r	CCTCCTTTCAGaatatatccctaggtctagggcgg
Mutagenesis HAIR f	ttgagcggggtgcactcatcaaaagaggagaaaaTGGTTTTTACTCTGGAAG	To insert HAIR element upstream of pdnak-NanoLuc
Mutagenesis HAIR r	gcttgctgatgagtgcaccccgctcaagcttgccTAAACGTCTCCACTATATATTC
Vector HspR f	ggacaaatCGGGATCTCGACGCTCT	To insert J23119-HspR in pdnaK-HAIR-NanoLuc plasmid
Vector HspR r	AAATCTAGAGCGCAACGCAATTAATGTAAGT
Fragment HspR f	CGTTGCGCTCTAGATTTACAGCTAGCTCAGTCCTAGG
Fragment HspR r	GAGATCCCGatttgtcctactcaggagagcgt
Vector pipbA cR f	AAGAGGAGAAAatggtttttactctggaagattttgttggc	To insert pibpA::cR-loop upstream of NanoLuc::rrnB T1
Vector pipbA cR r	TTGAGCTCATTTCGCGGGATCGAGATCT
Fragment pipbA cR f	CGCGAAATGAGCTCAAAATAACATCATCATTACGTCGC
Fragment pipbA cR r	gtaaaaaccatTTTCTCCTCTTTAATACCCAAATCCAAGAGG
Vector pipbA tA f	ggacaaatCGGGATCTCGACGCTCT	To insert pipbA-TAAT-tA::rrnB T1 upstream of the pibpA::cR-NanoLuc plasmid
Vector pipbA tA r	TTGAGCTCGCGCAACGCAATTAATGTAAGTTAGC
Fragment pipbA tA f	GTTGCGCGAGCTCAAAATAACATCATCATTACGTCGC
Fragment pipbA tA r	GAGATCCCGatttgtcctactcaggagagcgt
Vector GreA f	TTCAGGTGGGCTGTTTTGGCTCGGTAC	To insert the greA sequence into an expression vector
Vector GreA r	gaatagcttgCATAAGAACCCCTTATATGTATATCTCCTTCTTAAAG
Fragment GreA f	GGTTCTTATGcaagctattccgatgaccttacgc
Fragment GreA r	AACAGCCCACCTGAACTGCCcaggtattc
Mutagenesis GreAFLAG f	gatgatgataaaTGATAGCGCCCGGAAGAG	To install a FLAG-tag on the C-terminus of GreA
Mutagenesis GreAFLAG r	atctttataatcCCCACCTGAACTGCCCAG
