## Supplementary Table 5 for "Transcriptomic and proteomic responses to gas vesicle collapse in native and engineered bacterial systems"

### Sheet: Sheet1
	Control (GreA + GV beads (intact)				Sample (GreA + GV beads (collapsed)
Sample	A	B	C		A	B	C		Average Control		Average Sample		Sample / Control
Band intensity	5352.74	6305.83	24138.1		20416.5	25379.8	24079.3		11932.2		23291.9		1.95202
Total protein	221492	167822	211118		211073	148527	211077		200144		190226		0.950444
Band intensity / total protein band intensity	0.0241668	0.0375744	0.114335		0.0967272	0.170877	0.114079		0.0586919		0.127228		2.16772
