## Supplementary Table 1 for "Transcriptomic and proteomic responses to gas vesicle collapse in native and engineered bacterial systems"

### Sheet: Significant-DEGs
Gene ID	log2FoldChange	pvalue	padj	AnaA-	AnaAColl	AnaB-	AnaBColl	AnaC-	AnaCColl	Gene name / homology
HGD76_RS24170	3.19613	2.74345e-85	6.31269e-82	832.78	5578.34	784.423	7360.02	640.387	7744.4	Molybdenum cofactor biosynthesis protein MoaE
HGD76_RS07995	3.0788	1.39862e-56	2.14549e-53	1724.53	15389.2	1600.54	11323.9	1102.08	10688.5	DUF760 domain-containing protein
clpB	3.04431	1.99972e-102	9.20269e-99	3033.18	20085.4	2980.98	25501.2	2453.61	24261.6	clpB
HGD76_RS15805	2.58076	5.28969e-51	4.86863e-48	842.091	3568.81	802.031	5207.25	656.714	4983.17	Fluoride-specific ion channel FluC
hemW	2.50923	1.30183e-23	5.44639e-21	1919.01	5812.66	1847.05	10376.2	1142.9	11754.6	hemW
HGD76_RS05240	2.47925	1.06227e-30	6.11071e-28	2167.3	7706.86	1895.47	11050.1	1181.9	10481.6	DnaJ domain-containing protein
HGD76_RS24165	2.37141	1.58127e-06	0.000173262	617.602	1223.14	507.982	2992.25	474.394	4062.41	DMT family transporter
htpG	2.3225	4.65775e-30	2.38166e-27	4252.87	13398.1	4311.24	23381.9	3512.15	23622	htpG
dnaK	2.06135	1.14394e-53	1.3161e-50	11535.8	40891	11520.7	49559.8	9390.82	44972.9	dnaK
HGD76_RS14510	2.05472	4.76767e-49	3.6568e-46	13563.5	43304.2	11545.4	51365.1	10869.3	54799.2	DUF3288 family protein
HGD76_RS00340	1.9545	5.1357e-33	3.37636e-30	1940.74	5588.15	1915.72	8427.32	1847.69	8089.29	DUF1517 domain-containing protein
HGD76_RS09090	1.84512	3.91906e-23	1.50296e-20	317.594	1082.05	456.92	1361.16	325.636	1511.26	Uncharacterized protein
HGD76_RS23875	1.6935	5.19039e-18	1.41912e-15	798.641	1629.21	715.753	2564.38	597.755	2633.72	Protoheme IX farnesyltransferase
HGD76_RS22070	1.42815	6.45045e-09	1.02362e-06	210.005	363.138	208.651	557.099	224.045	807.884	Uncharacterized protein
HGD76_RS15810	1.41537	1.02889e-24	4.73494e-22	478.978	1159.34	386.489	1159.19	400.015	1053.49	Protease HtpX homolog
HGD76_RS22075	1.38335	4.02123e-21	1.23371e-18	11808.9	28443.7	9110.22	23941.9	8820.28	25193.9	Uncharacterized protein
HGD76_RS12730	1.36402	4.64447e-14	1.0178e-11	2415.58	4731.83	2756.48	7319.82	2507.12	7713.05	Heme chaperone HemW
HGD76_RS14475	1.3147	1.02049e-22	3.61255e-20	603.119	1309.01	620.671	1481.77	538.795	1591.73	Uma2 family endonuclease
HGD76_RS10580	1.3083	5.2423e-18	1.41912e-15	7619.16	16840.5	8666.51	22175.8	6676.89	17848.7	TldD/PmbA family protein
HGD76_RS06825	1.21503	2.81215e-21	9.24394e-19	3577.33	7585.41	3964.37	9660.21	3767.03	9005.87	Red carotenoid-binding protein
HGD76_RS15815	1.08929	5.24154e-05	0.0033974	380.699	397.489	323.101	787.788	340.149	1033.63	Uncharacterized protein
dnaJ	1.05332	3.28203e-15	7.94941e-13	2130.05	4241.11	2247.62	4126.55	1706.19	4257.85	dnaJ
HGD76_RS03250	1.0047	0.0013102	0.0365427	112.762	101.826	92.4404	218.245	101.591	293.681	Uncharacterized protein
HGD76_RS09990	-1.00878	0.000149066	0.00788505	96.2094	33.1241	86.2777	52.6468	87.0781	47.0308	Tetratricopeptide repeat protein
HGD76_RS03180	-1.01639	0.00018205	0.00920492	102.416	34.3509	79.2346	46.9035	79.8216	47.0308	Radical SAM protein
HGD76_RS22345	-1.05908	0.00145279	0.0380367	92.0713	35.5777	50.1819	28.7164	57.145	31.3539	Uncharacterized protein
HGD76_RS11410	-1.08043	1.66521e-06	0.000178217	1107.96	463.737	864.538	289.079	773.725	546.602	Uncharacterized protein
HGD76_RS09555	-1.10881	5.59793e-06	0.000553666	165.521	85.8772	172.555	57.4329	119.732	70.0236	Type II toxin-antitoxin system RelE/ParE family toxin
HGD76_RS01300	-1.11453	0.000230884	0.0109519	79.6572	34.3509	72.1916	25.8448	57.145	36.5795	UPF0175 family protein
HGD76_RS09550	-1.1547	1.18948e-05	0.00101371	150.004	66.2481	147.024	51.6896	92.5204	57.4821	Antitoxin
HGD76_RS00860	-1.19614	9.42006e-05	0.00555783	117.934	46.619	101.244	28.7164	117.918	72.1139	Uncharacterized protein
HGD76_RS15205	-1.36185	1.88965e-10	3.47847e-08	2981.46	828.101	2215.93	729.398	1962.88	1228.03	Uncharacterized protein
HGD76_RS19555	-1.55044	0.00143307	0.0380367	105.52	17.1754	43.1389	12.4438	33.5613	32.399	1-acyl-sn-glycerol-3-phosphate acyltransferase
HGD76_RS03175	-1.55095	0.000412742	0.0171466	28.9663	8.58772	42.2585	12.4438	30.8401	13.5867	Photosystem II assembly protein

### Sheet: Column Definitions
Column	Definition
Gene ID	Gene ID as annotated in the genome
Log2FoldChange	Log2 fold-change of the normalized hit counts calculated as follows: log2(sample mean normalized counts / control mean normalized counts)
pvalue	Wald test p-value for the above
padj	Benjamini-Hochberg adjusted p-value for the above
Column E to J	Sample names (- = control, Coll = GVs collapsed), normalized hit counts for the gene
Gene name / homology	Name of the gene if available
